# A Novel Optimization-Based Tool to Automate Infeasible Cycle-Free Gapfilling of Genome-Scale Metabolic Models

**DOI:** 10.1101/796706

**Authors:** Wheaton L. Schroeder, Rajib Saha

## Abstract

Stoichiometric metabolic modeling, particularly Genome-Scale Models (GSMs), is now an indispensable tool for systems biology. The model reconstruction process typically involves collecting information from public databases; however, incomplete systems knowledge leaves gaps in any reconstruction. Current tools for addressing gaps use databases of biochemical functionalities to address gaps on a per-metabolite basis and can provide multiple solutions, but cannot avoid Thermodynamically Infeasible Cycles (TICs), invariably requiring lengthy manual curation. To address these limitations, this work introduces an optimization-based multi-step method named OptFill which performs TIC-avoiding whole-model gapfilling. We applied OptFill to three fictional prokaryotic models of increasing sizes and to a published GSM of *Escherichia coli*, *i*JR904. This application resulted in holistic and infeasible cycle free gapfilling solutions. Part of OptFill can, in addition, be adapted to automate inherent TICs identification in any GSM, such as *i*JR904. Overall, OptFill can address critical issues in automated development of high-quality GSMs.

**In Brief:** Stoichiometric models of metabolism are useful in studying metabolic interactions in biological systems, but are labor-intensive to create, particularly when addressing gaps or cycles in metabolic reconstruction process. Introduced here is a novel tool, OptFill, which can be used to address both gaps and cycles in model reconstruction, increasing automation.

**Highlights:**

- This work presents an alternative to state-of-the-art methods for gapfilling.
- Unlike current methods, this method is holistic and infeasible cycle free.
- This method is applied to three test and one published model.
- This method might also be used to address infeasible cycling.
