## Supplemental File 3 for "A Novel Optimization-Based Tool to Automate Infeasible Cycle-Free Gapfilling of Genome-Scale Metabolic Models": iAF1260_as_db.txt

2AGPA180tipp	1 2odecg3p[p] -> 1 2odecg3p[c]
2AGPE181tipp	1 2agpe181[p] -> 1 2agpe181[c]
2AGPEAT181	1 2agpe181[c] + 1 atp[c] + 1 ocdcea[c] -> 1 amp[c] + 1 pe181[c] + 1 ppi[c]
2AGPG140tipp	1 2agpg140[p] -> 1 2agpg140[c]
2AGPGAT140	1 2agpg140[c] + 1 atp[c] + 1 ttdca[c] -> 1 amp[c] + 1 pg140[c] + 1 ppi[c]
2MAHMP	1 2mahmp[c] + 1 h2o[c] -> 1 4ampm[c] + 1 h[c] + 1 pi[c]
3HAD140	1 3hmrsACP[c] -> 1 h2o[c] + 1 tmrs2eACP[c]
3HAD181	1 3hcvac11eACP[c] -> 1 h2o[c] + 1 t3c11vaceACP[c]
3OAR181	1 3ocvac11eACP[c] + 1 h[c] + 1 nadph[c] -> 1 3hcvac11eACP[c] + 1 nadp[c]
3OAS181	1 h[c] + 1 hdeACP[c] + 1 malACP[c] -> 1 3ocvac11eACP[c] + 1 ACP[c] + 1 co2[c]
AACPS6	1 ACP[c] + 1 atp[c] + 1 ocdca[c] -> 1 amp[c] + 1 ocdcaACP[c] + 1 ppi[c]
AACPS7	1 ACP[c] + 1 atp[c] + 1 ddca[c] -> 1 amp[c] + 1 ddcaACP[c] + 1 ppi[c]
ACGAMK	1 acgam[c] + 1 atp[c] -> 1 acgam6p[c] + 1 adp[c] + 1 h[c]
ACM6PH	1 acmum6p[c] + 1 h2o[c] -> 1 acgam6p[c] + 1 lac-D[c]
ACOAD1f	1 btcoa[c] + 1 fad[c] <-> 1 b2coa[c] + 1 fadh2[c]
ACOAD2f	1 fad[c] + 1 hxcoa[c] <-> 1 fadh2[c] + 1 hx2coa[c]
ACOAD3f	1 fad[c] + 1 occoa[c] <-> 1 fadh2[c] + 1 oc2coa[c]
ACOAD4f	1 dcacoa[c] + 1 fad[c] <-> 1 dc2coa[c] + 1 fadh2[c]
ACOAD5f	1 ddcacoa[c] + 1 fad[c] <-> 1 dd2coa[c] + 1 fadh2[c]
ACOAD6f	1 fad[c] + 1 tdcoa[c] <-> 1 fadh2[c] + 1 td2coa[c]
ACOAD8f	1 fad[c] + 1 stcoa[c] <-> 1 fadh2[c] + 1 od2coa[c]
ADNUC	1 adn[c] + 1 h2o[c] -> 1 ade[c] + 1 rib-D[c]
AGM3PH	1 anhgm3p[c] + 1 h2o[c] -> 1 acgam[c] + 1 anhm3p[c]
AGM3Pt2pp	1 anhgm3p[p] + 1 h[p] -> 1 anhgm3p[c] + 1 h[c]
AGM4PCPpp	1 anhgm4p[p] + 1 h2o[p] -> 1 ala-D[p] + 1 anhgm3p[p]
AGM4PH	1 anhgm4p[c] + 1 h2o[c] -> 1 acgam[c] + 1 anhm4p[c]
AGM4Pt2pp	1 anhgm4p[p] + 1 h[p] -> 1 anhgm4p[c] + 1 h[c]
AGMH	1 anhgm[c] + 1 h2o[c] -> 1 acgam[c] + 1 anhm[c]
AGMt2pp	1 anhgm[p] + 1 h[p] -> 1 anhgm[c] + 1 h[c]
AGPAT161	1 1hdec9eg3p[c] + 1 hdeACP[c] -> 1 ACP[c] + 1 pa161[c]
AGPAT180	1 1odecg3p[c] + 1 ocdcaACP[c] -> 1 ACP[c] + 1 pa180[c]
ALAALAabcpp	1 alaala[p] + 1 atp[c] + 1 h2o[c] -> 1 adp[c] + 1 alaala[c] + 1 h[c] + 1 pi[c]
ALAGLUE	1 LalaDglu[c] <-> 1 LalaLglu[c]
ALLTAMH	1 alltt[c] + 2 h[c] + 2 h2o[c] -> 1 co2[c] + 2 nh4[c] + 1 urdglyc[c]
AM3PA	1 anhm3p[c] + 1 h2o[c] -> 1 LalaDgluMdap[c] + 1 anhm[c]
AM4PCP	1 anhm4p[c] + 1 h2o[c] -> 1 ala-D[c] + 1 anhm3p[c]
AMPTASECG	1 cgly[c] + 1 h2o[c] -> 1 cys-L[c] + 1 gly[c]
ANHMK	1 anhm[c] + 1 atp[c] + 1 h2o[c] -> 1 acmum6p[c] + 1 adp[c] + 1 h[c]
ASNabcpp	1 asn-L[p] + 1 atp[c] + 1 h2o[c] -> 1 adp[c] + 1 asn-L[c] + 1 h[c] + 1 pi[c]
ASNt2rpp	1 asn-L[p] + 1 h[p] <-> 1 asn-L[c] + 1 h[c]
ATPS4rpp	1 adp[c] + 4 h[p] + 1 pi[c] <-> 1 atp[c] + 3 h[c] + 1 h2o[c]
CDAPPA160	1 cdpdhdecg[c] + 1 h2o[c] -> 1 cmp[c] + 2 h[c] + 1 pa160[c]
CGLYabcpp	1 atp[c] + 1 cgly[p] + 1 h2o[c] -> 1 adp[c] + 1 cgly[c] + 1 h[c] + 1 pi[c]
CRNabcpp	1 atp[c] + 1 crn[p] + 1 h2o[c] -> 1 adp[c] + 1 crn[c] + 1 h[c] + 1 pi[c]
CRNDabcpp	1 atp[c] + 1 crn-D[p] + 1 h2o[c] -> 1 adp[c] + 1 crn-D[c] + 1 h[c] + 1 pi[c]
CRNt2rpp	1 crn[p] + 1 h[p] <-> 1 crn[c] + 1 h[c]
CRNt8pp	1 crn[p] + 1 crn-D[c] -> 1 crn[c] + 1 crn-D[p]
CTBTabcpp	1 atp[c] + 1 ctbt[p] + 1 h2o[c] -> 1 adp[c] + 1 ctbt[c] + 1 h[c] + 1 pi[c]
CTBTt2rpp	1 ctbt[p] + 1 h[p] <-> 1 ctbt[c] + 1 h[c]
CYSabcpp	1 atp[c] + 1 cys-L[p] + 1 h2o[c] -> 1 adp[c] + 1 cys-L[c] + 1 h[c] + 1 pi[c]
CYTBD2pp	2 h[c] + 1 mql8[c] + 0.5 o2[c] -> 2 h[p] + 1 h2o[c] + 1 mqn8[c]
CYTBDpp	2 h[c] + 0.5 o2[c] + 1 q8h2[c] -> 2 h[p] + 1 h2o[c] + 1 q8[c]
CYTBO3_4pp	4 h[c] + 0.5 o2[c] + 1 q8h2[c] -> 4 h[p] + 1 h2o[c] + 1 q8[c]
CYTDH	1 cytd[c] + 1 h2o[c] -> 1 csn[c] + 1 rib-D[c]
DAGK161	1 12dgr161[c] + 1 atp[c] -> 1 adp[c] + 1 h[c] + 1 pa161[c]
DALAt2pp	1 ala-D[p] + 1 h[p] -> 1 ala-D[c] + 1 h[c]
DASYN160	1 ctp[c] + 1 h[c] + 1 pa160[c] -> 1 cdpdhdecg[c] + 1 ppi[c]
DHBS	1 23dhb[c] + 1 atp[c] + 1 h[c] -> 1 23dhba[c] + 1 ppi[c]
DHBSH	1 23dhbzs[c] + 1 h2o[c] -> 1 23dhb[c] + 1 ser-L[c]
DSERDHr	1 nadp[c] + 1 ser-D[c] <-> 1 2amsa[c] + 1 h[c] + 1 nadph[c]
EAR140x	1 h[c] + 1 nadh[c] + 1 tmrs2eACP[c] -> 1 myrsACP[c] + 1 nad[c]
EAR140y	1 h[c] + 1 nadph[c] + 1 tmrs2eACP[c] -> 1 myrsACP[c] + 1 nadp[c]
EAR181y	1 h[c] + 1 nadph[c] + 1 t3c11vaceACP[c] -> 1 nadp[c] + 1 octeACP[c]
ECOAH1	1 3hbcoa[c] <-> 1 b2coa[c] + 1 h2o[c]
ECOAH2	1 3hhcoa[c] <-> 1 h2o[c] + 1 hx2coa[c]
ECOAH3	1 3hocoa[c] <-> 1 h2o[c] + 1 oc2coa[c]
ECOAH4	1 3hdcoa[c] <-> 1 dc2coa[c] + 1 h2o[c]
ECOAH5	1 3hddcoa[c] <-> 1 dd2coa[c] + 1 h2o[c]
ECOAH6	1 3htdcoa[c] <-> 1 h2o[c] + 1 td2coa[c]
ECOAH7	1 3hhdcoa[c] <-> 1 h2o[c] + 1 hdd2coa[c]
ENTERES	1 enter[c] + 3 h2o[c] -> 3 23dhbzs[c] + 3 h[c]
F6PP	1 f6p[c] + 1 h2o[c] -> 1 fru[c] + 1 pi[c]
FA120ACPHi	1 ddcaACP[c] + 1 h2o[c] -> 1 ACP[c] + 1 ddca[c] + 1 h[c]
FACOAE140	1 h2o[c] + 1 tdcoa[c] -> 1 coa[c] + 1 h[c] + 1 ttdca[c]
FACOAE180	1 h2o[c] + 1 stcoa[c] -> 1 coa[c] + 1 h[c] + 1 ocdca[c]
FACOAL120t2pp	1 atp[c] + 1 coa[c] + 1 ddca[p] + 1 h[p] -> 1 amp[c] + 1 ddcacoa[c] + 1 h[c] + 1 ppi[c]
FACOAL140t2pp	1 atp[c] + 1 coa[c] + 1 h[p] + 1 ttdca[p] -> 1 amp[c] + 1 h[c] + 1 ppi[c] + 1 tdcoa[c]
FACOAL141t2pp	1 atp[c] + 1 coa[c] + 1 h[p] + 1 ttdcea[p] -> 1 amp[c] + 1 h[c] + 1 ppi[c] + 1 tdecoa[c]
FACOAL161t2pp	1 atp[c] + 1 coa[c] + 1 h[p] + 1 hdcea[p] -> 1 amp[c] + 1 h[c] + 1 hdcoa[c] + 1 ppi[c]
FACOAL180t2pp	1 atp[c] + 1 coa[c] + 1 h[p] + 1 ocdca[p] -> 1 amp[c] + 1 h[c] + 1 ppi[c] + 1 stcoa[c]
FACOAL181t2pp	1 atp[c] + 1 coa[c] + 1 h[p] + 1 ocdcea[p] -> 1 amp[c] + 1 h[c] + 1 odecoa[c] + 1 ppi[c]
FE2abcpp	1 atp[c] + 1 fe2[p] + 1 h2o[c] -> 1 adp[c] + 1 fe2[c] + 1 h[c] + 1 pi[c]
FE2t2pp	1 fe2[p] + 1 h[p] -> 1 fe2[c] + 1 h[c]
FE2t3pp	1 fe2[c] + 1 h[p] -> 1 fe2[p] + 1 h[c]
FE2tpp	1 fe2[p] -> 1 fe2[c]
FE3abcpp	1 atp[c] + 1 fe3[p] + 1 h2o[c] -> 1 adp[c] + 1 fe3[c] + 1 h[c] + 1 pi[c]
FE3Ri	1 fadh2[c] + 2 fe3[c] -> 1 fad[c] + 2 fe2[c] + 2 h[c]
FEROpp	4 fe2[p] + 4 h[p] + 1 o2[p] -> 4 fe3[p] + 2 h2o[p]
FLDR	1 fldox[c] + 1 h[c] + 1 nadph[c] -> 1 fldrd[c] + 1 nadp[c]
FORt2pp	1 for[p] + 1 h[p] -> 1 for[c] + 1 h[c]
FORtppi	1 for[c] -> 1 for[p]
G3PAT161	1 glyc3p[c] + 1 hdeACP[c] -> 1 1hdec9eg3p[c] + 1 ACP[c]
G3PAT180	1 glyc3p[c] + 1 ocdcaACP[c] -> 1 1odecg3p[c] + 1 ACP[c]
G3PT	1 glyc3p[c] + 1 h2o[c] -> 1 glyc[c] + 1 pi[c]
GDPMNH	1 gdpmann[c] + 1 h2o[c] -> 1 gdp[c] + 1 h[c] + 1 man[c]
GDPMNP	1 gdpmann[c] + 1 h2o[c] -> 1 gmp[c] + 2 h[c] + 1 man1p[c]
GLBRAN2	1 glycogen[c] -> 1 bglycogen[c]
GLCP2	1 bglycogen[c] + 1 pi[c] -> 1 g1p[c]
GLUt4pp	1 glu-L[p] + 1 na1[p] -> 1 glu-L[c] + 1 na1[c]
GLYCK2	1 atp[c] + 1 glyc-R[c] -> 1 2pg[c] + 1 adp[c] + 1 h[c]
GLYCLTt2rpp	1 glyclt[p] + 1 h[p] <-> 1 glyclt[c] + 1 h[c]
GLYCLTt4pp	1 glyclt[p] + 1 na1[p] -> 1 glyclt[c] + 1 na1[c]
GRXR	1 grxox[c] + 2 gthrd[c] -> 1 grxrd[c] + 1 gthox[c]
GTHRDabc2pp	1 atp[c] + 1 gthrd[c] + 1 h2o[c] -> 1 adp[c] + 1 gthrd[p] + 1 h[c] + 1 pi[c]
GTHRDHpp	1 gthrd[p] + 1 h2o[p] -> 1 cgly[p] + 1 glu-L[p]
H2Otpp	1 h2o[p] <-> 1 h2o[c]
H2SO	1 h2s[c] + 2 o2[c] -> 2 h[c] + 1 so4[c]
HACD1i	1 3hbcoa[c] + 1 nad[c] -> 1 aacoa[c] + 1 h[c] + 1 nadh[c]
HACD2i	1 3hhcoa[c] + 1 nad[c] -> 1 3ohcoa[c] + 1 h[c] + 1 nadh[c]
HACD3i	1 3hocoa[c] + 1 nad[c] -> 1 3oocoa[c] + 1 h[c] + 1 nadh[c]
HACD4i	1 3hdcoa[c] + 1 nad[c] -> 1 3odcoa[c] + 1 h[c] + 1 nadh[c]
HACD5i	1 3hddcoa[c] + 1 nad[c] -> 1 3oddcoa[c] + 1 h[c] + 1 nadh[c]
HACD6i	1 3htdcoa[c] + 1 nad[c] -> 1 3otdcoa[c] + 1 h[c] + 1 nadh[c]
HACD7i	1 3hhdcoa[c] + 1 nad[c] -> 1 3ohdcoa[c] + 1 h[c] + 1 nadh[c]
HCYSMT	1 amet[c] + 1 hcys-L[c] -> 1 ahcys[c] + 1 h[c] + 1 met-L[c]
HDCOAI	1 hdcoa[c] -> 1 hdd2coa[c]
HEX4	1 atp[c] + 1 man[c] -> 1 adp[c] + 1 h[c] + 1 man6p[c]
HXAND	1 h2o[c] + 1 hxan[c] + 1 nad[c] -> 1 h[c] + 1 nadh[c] + 1 xan[c]
HYD2pp	2 h[c] + 1 h2[c] + 1 mqn8[c] -> 2 h[p] + 1 mql8[c]
KAT2	1 3ohcoa[c] + 1 coa[c] -> 1 accoa[c] + 1 btcoa[c]
KAT3	1 3oocoa[c] + 1 coa[c] -> 1 accoa[c] + 1 hxcoa[c]
KAT4	1 3odcoa[c] + 1 coa[c] -> 1 accoa[c] + 1 occoa[c]
KAT5	1 3oddcoa[c] + 1 coa[c] -> 1 accoa[c] + 1 dcacoa[c]
KAT6	1 3otdcoa[c] + 1 coa[c] -> 1 accoa[c] + 1 ddcacoa[c]
KAT7	1 3ohdcoa[c] + 1 coa[c] -> 1 accoa[c] + 1 tdcoa[c]
LADGMDH	1 LalaDgluMdap[c] + 1 h2o[c] -> 1 26dap-M[c] + 1 LalaDglu[c]
LALGP	1 LalaLglu[c] + 1 h2o[c] -> 1 ala-L[c] + 1 glu-L[c]
LCTSt3ipp	1 h[p] + 1 lcts[c] -> 1 h[c] + 1 lcts[p]
LCTStpp	1 h[p] + 1 lcts[p] <-> 1 h[c] + 1 lcts[c]
LPLIPAL2A180	1 2odecg3p[c] + 1 h2o[c] -> 1 glyc3p[c] + 2 h[c] + 1 ocdca[c]
LPLIPAL2G180	1 2agpg180[c] + 1 h2o[c] -> 1 g3pg[c] + 1 h[c] + 1 ocdca[c]
LSERDHr	1 nadp[c] + 1 ser-L[c] <-> 1 2amsa[c] + 1 h[c] + 1 nadph[c]
MCTP1App	1 murein5p5p[p] -> 1 ala-D[p] + 1 murein5px4p[p]
MCTP1Bpp	1 murein5p5p[p] -> 1 alaala[p] + 1 murein5px3p[p]
MCTP2App	1 murein5p5p5p[p] -> 2 ala-D[p] + 1 murein5px4px4p[p]
MDDCP1pp	1 h2o[p] + 1 murein5px4p[p] -> 1 ala-D[p] + 1 murein4px4p[p]
MDDCP2pp	1 h2o[p] + 1 murein5px4px4p[p] -> 1 ala-D[p] + 1 murein4px4px4p[p]
MDDCP3pp	1 h2o[p] + 1 murein5p5p[p] -> 1 ala-D[p] + 1 murein5p4p[p]
MDDCP4pp	1 h2o[p] + 1 murein5p4p[p] -> 1 ala-D[p] + 1 murein4p4p[p]
MDDEP1pp	1 h2o[p] + 1 murein4px4p[p] -> 1 murein4p4p[p]
MDDEP4pp	1 h2o[p] + 1 murein4px4px4p[p] -> 1 murein4px4p4p[p]
MELIBt2pp	1 h[p] + 1 melib[p] -> 1 h[c] + 1 melib[c]
MELIBt3ipp	1 h[p] + 1 melib[c] -> 1 h[c] + 1 melib[p]
MLDCP3App	1 h2o[p] + 1 murein5px3p[p] -> 1 alaala[p] + 1 murein3px3p[p]
MLDEP1pp	1 h2o[p] + 1 murein3px3p[p] -> 1 murein3p3p[p]
MLTGY1pp	1 murein4p4p[p] -> 2 anhgm4p[p]
MLTGY3pp	1 murein3p3p[p] -> 2 anhgm3p[p]
MLTGY4pp	1 murein4px4p4p[p] -> 1 anhgm4p[p] + 1 murein4px4p[p]
MPTG	2 uaagmda[c] -> 2 h[c] + 1 murein5p5p[p] + 2 udcpdp[c]
MPTG2	1 murein5p5p[p] + 1 uaagmda[c] -> 1 h[c] + 1 murein5p5p5p[p] + 1 udcpdp[c]
NADPHQR2	1 h[c] + 1 nadph[c] + 1 q8[c] -> 1 nadp[c] + 1 q8h2[c]
NADPHQR3	1 h[c] + 1 mqn8[c] + 1 nadph[c] -> 1 mql8[c] + 1 nadp[c]
NADPHQR4	1 2dmmq8[c] + 1 h[c] + 1 nadph[c] -> 1 2dmmql8[c] + 1 nadp[c]
NAt3_1p5pp	3 h[p] + 2 na1[c] -> 3 h[c] + 2 na1[p]
NTP10	1 h2o[c] + 1 itp[c] -> 1 h[c] + 1 idp[c] + 1 pi[c]
NTP5	1 ctp[c] + 1 h2o[c] -> 1 cdp[c] + 1 h[c] + 1 pi[c]
O2tpp	1 o2[p] <-> 1 o2[c]
ODECOAI	1 odecoa[c] -> 1 od2coa[c]
PAPA161	1 h2o[c] + 1 pa161[c] -> 1 12dgr161[c] + 1 pi[c]
PAPSR2	1 grxrd[c] + 1 paps[c] -> 1 grxox[c] + 2 h[c] + 1 pap[c] + 1 so3[c]
PDE1	1 camp[c] + 1 h2o[c] -> 1 amp[c] + 1 h[c]
PE181abcpp	1 atp[c] + 1 h2o[c] + 1 pe181[c] -> 1 adp[c] + 1 h[c] + 1 pe181[p] + 1 pi[c]
PG140abcpp	1 atp[c] + 1 h2o[c] + 1 pg140[c] -> 1 adp[c] + 1 h[c] + 1 pg140[p] + 1 pi[c]
PIt2rpp	1 h[p] + 1 pi[p] <-> 1 h[c] + 1 pi[c]
PIuabcpp	1 atp[c] + 1 h2o[c] + 1 pi[p] -> 1 adp[c] + 1 h[c] + 2 pi[c]
PLIPA1A180pp	1 h2o[p] + 1 pa180[p] -> 1 2odecg3p[p] + 1 ocdca[p]
PLIPA1E181pp	1 h2o[p] + 1 pe181[p] -> 1 2agpe181[p] + 1 h[p] + 1 ocdcea[p]
PLIPA1G140pp	1 h2o[p] + 1 pg140[p] -> 1 2agpg140[p] + 1 h[p] + 1 ttdca[p]
PPA2	1 h2o[c] + 1 pppi[c] -> 1 h[c] + 1 pi[c] + 1 ppi[c]
PPK2r	1 atp[c] + 1 ppi[c] <-> 1 adp[c] + 1 pppi[c]
R5PP	1 h2o[c] + 1 r5p[c] -> 1 pi[c] + 1 rib-D[c]
RNDR1b	1 adp[c] + 1 grxrd[c] -> 1 dadp[c] + 1 grxox[c] + 1 h2o[c]
RNDR2b	1 gdp[c] + 1 grxrd[c] -> 1 dgdp[c] + 1 grxox[c] + 1 h2o[c]
RNDR3b	1 cdp[c] + 1 grxrd[c] -> 1 dcdp[c] + 1 grxox[c] + 1 h2o[c]
RNDR4b	1 grxrd[c] + 1 udp[c] -> 1 dudp[c] + 1 grxox[c] + 1 h2o[c]
RNTR1c	1 atp[c] + 1 fldrd[c] -> 1 datp[c] + 1 fldox[c] + 1 h2o[c]
SUCDi	1 q8[c] + 1 succ[c] -> 1 fum[c] + 1 q8h2[c]
TDECOAI	1 tdecoa[c] -> 1 td2coa[c]
TDP	1 h2o[c] + 1 thmpp[c] -> 1 h[c] + 1 pi[c] + 1 thmmp[c]
URIC	2 h2o[c] + 1 o2[c] + 1 urate[c] -> 1 alltn[c] + 1 co2[c] + 1 h2o2[c]
XAND	1 h2o[c] + 1 nad[c] + 1 xan[c] -> 1 h[c] + 1 nadh[c] + 1 urate[c]
XTSNH	1 h2o[c] + 1 xtsn[c] -> 1 rib-D[c] + 1 xan[c]
PPKr	1 atp[c] + 1 pi[c] <-> 1 adp[c] + 1 ppi[c]
ALCD2x	1 etoh[c] + 1 nad[c] <-> 1 acald[c] + 1 h[c] + 1 nadh[c]
ACALD	1 acald[c] + 1 coa[c] + 1 nad[c] <-> 1 accoa[c] + 1 h[c] + 1 nadh[c]
R1PK	1 atp[c] + 1 r1p[c] -> 1 adp[c] + 1 h[c] + 1 r15bp[c]
R15BPK	1 atp[c] + 1 r15bp[c] -> 1 adp[c] + 1 prpp[c]
GLYAT	1 accoa[c] + 1 gly[c] <-> 1 2aobut[c] + 1 coa[c]
ALARi	1 ala-L[c] -> 1 ala-D[c]
URIt2	1 h[e] + 1 uri[e] -> 1 h[c] + 1 uri[c]
LCADi	1 h2o[c] + 1 lald-L[c] + 1 nad[c] -> 2 h[c] + 1 lac-L[c] + 1 nadh[c]
URAt2	1 h[e] + 1 ura[e] -> 1 h[c] + 1 ura[c]
INSt2	1 h[e] + 1 ins[e] -> 1 h[c] + 1 ins[c]
ADNt2	1 adn[e] + 1 h[e] -> 1 adn[c] + 1 h[c]
CYTDt2	1 cytd[e] + 1 h[e] -> 1 cytd[c] + 1 h[c]
THMDt2	1 h[e] + 1 thymd[e] -> 1 h[c] + 1 thymd[c]
GALUi	1 g1p[c] + 1 h[c] + 1 utp[c] -> 1 ppi[c] + 1 udpg[c]
