## Supplemental File 3 for "A Novel Optimization-Based Tool to Automate Infeasible Cycle-Free Gapfilling of Genome-Scale Metabolic Models": T3_all_new_rxns.txt

R001ex	1 C00089[e] <-
R002ex	1 C00001[e] <->
R003ex	1 C00080[e] <->
R004ex	1 C00009[e] <->
R005ex	1 C00011[e] ->
R006ex	1 C00469[e] ->
R007ex	1 C00244[e] <-
R008ex	1 C00059[e] <-
R007t	1 C00089[e] <-> 1 C00089[c]
R008t	1 C00001[e] <-> 1 C00001[c]
R009t	1 C00011[c] <-> 1 C00011[e]
R010t	1 C00469[c] <-> 1 C00469[e]
R011t	1 C00080[e] <-> 1 C00080[c]
R012t	1 C00009[e] <-> 1 C00009[c]
R013t	1 C00244[e] <-> 1 C00244[c]
R014t	1 C00059[e] <-> 1 C00059[c]
R00801[c]	1 C00089[c] + 1 C00001[c] <-> 1 C00095[c] + 1 C00031[c]
R08639[c]	1 C00103[c] <-> 1 C00092[c]
R012[c]	1 C00031[c] <-> 1 C00267[c]
R013[c]	1 C00031[c] <-> 1 C00221[c]
R04779[c]	1 C00002[c] + 1 C05345[c] <-> 1 C00008[c] + 1 C05378[c]
R01070[c]	1 C05378[c] <-> 1 C00111[c] + 1 C00118[c]
R01015[c]	1 C00118[c] <-> 1 C00111[c]
R01061[c]	1 C00118[c] + 1 C00009[c] + 1 C00003[c] <-> 1 C00236[c] + 1 C00004[c] + 1 C00080[c]
R00658[c]	1 C00631[c] <-> 1 C00074[c] + 1 C00001[c]
R00200[c]	1 C00002[c] + 1 C00022[c] <-> 1 C00008[c] + 1 C00074[c]
R00014[c]	1 C00022[c] + 1 C00068[c] <-> 1 C05125[c] + 1 C00011[c]
R00755[c]	1 C05125[c] <-> 1 C00084[c] + 1 C00068[c]
R00754[c]	1 C00084[c] + 1 C00004[c] + 1 C00080[c] <-> 1 C00469[c] + 1 C00003[c]
R00710[c]	1 C00084[c] + 1 C00003[c] + 1 C00001[c] <-> 1 C00033[c] + 1 C00004[c] + 1 C00080[c]
R09532[c]	1 C01159[c] + 1 C00001[c] <-> 1 C00631[c] + 1 C00009[c]
R00760[c]	1 C00002[c] + 1 C00095[c] -> 1 C00008[c] + 1 C00085[c]
R00771[c]	1 C00092[c] <- 1 C00085[c]
R02740[c]	1 C00668[c] -> 1 C05345[c]
R01662[c]	1 C00236[c] -> 1 C01159[c]
R00959[c]	1 C00103[c] -> 1 C00668[c]
R00303[c]	1 C00092[c] + 1 C00001[c] <- 1 C00031[c] + 1 C00009[c]
R01519[c]	1 C00198[c] + 1 C00001[c] <-> 1 C00257[c]
R00004[c]	1 C00013[c] + 1 C00001[c] <-> 2 C00009[c]
R00122[c]	1 C00020[c] + 1 C00009[c] <-> 1 C00008[c] + 1 C00001[c]
R01624[c]	1 C00024[c] + 1 C00229[c] <-> 1 C00010[c] + 1 C03939[c]
R00233[c]	1 C00083[c] <-> 1 C00024[c] + 1 C00011[c]
R01626[c]	1 C00083[c] + 1 C00229[c] <-> 1 C00010[c] + 1 C01209[c]
R04355[c]	1 C03939[c] + 1 C01209[c] <-> 1 C05744[c] + 1 C00011[c] + 1 C00229[c]
R04533[c]	1 C04618[c] + 1 C00006[c] <-> 1 C05744[c] + 1 C00005[c] + 1 C00080[c]
R04428[c]	1 C04618[c] <-> 1 C04246[c] + 1 C00001[c]
R04430[c]	1 C05745[c] + 1 C00006[c] <-> 1 C04246[c] + 1 C00005[c] + 1 C00080[c]
R04952[c]	1 C05745[c] + 1 C01209[c] <-> 1 C05746[c] + 1 C00011[c] + 1 C00229[c]
R04953[c]	1 C05747[c] + 1 C00006[c] <-> 1 C05746[c] + 1 C00005[c] + 1 C00080[c]
R04954[c]	1 C05747[c] <-> 1 C05748[c] + 1 C00001[c]
R04956[c]	1 C05749[c] + 1 C00006[c] <-> 1 C05748[c] + 1 C00005[c] + 1 C00080[c]
R04957[c]	1 C05749[c] + 1 C01209[c] <-> 1 C05750[c] + 1 C00011[c] + 1 C00229[c]
R04536[c]	1 C04620[c] + 1 C00006[c] <-> 1 C05750[c] + 1 C00005[c] + 1 C00080[c]
R04537[c]	1 C04620[c] <-> 1 C05751[c] + 1 C00001[c]
R04959[c]	1 C05752[c] + 1 C00006[c] <-> 1 C05751[c] + 1 C00005[c] + 1 C00080[c]
R04960[c]	1 C05752[c] + 1 C01209[c] <-> 1 C05753[c] + 1 C00011[c] + 1 C00229[c]
R04534[c]	1 C04619[c] + 1 C00006[c] <-> 1 C05753[c] + 1 C00005[c]
R04535[c]	1 C04619[c] <-> 1 C05754[c] + 1 C00001[c]
R04962[c]	1 C05755[c] + 1 C00006[c] <-> 1 C05754[c] + 1 C00005[c] + 1 C00080[c]
R08158[c]	1 C05755[c] + 1 C00001[c] <-> 1 C00229[c] + 1 C01571[c]
R04964[c]	1 C05757[c] + 1 C00006[c] <-> 1 C05756[c] + 1 C00005[c] + 1 C00080[c]
R04965[c]	1 C05757[c] <-> 1 C05758[c] + 1 C00001[c]
R04725[c]	1 C05223[c] + 1 C00006[c] <-> 1 C05758[c] + 1 C00005[c] + 1 C00080[c]
R04014[c]	1 C05223[c] + 1 C00001[c] <-> 1 C00229[c] + 1 C02679[c]
R04726[c]	1 C05223[c] + 1 C01209[c] <-> 1 C05759[c] + 1 C00011[c] + 1 C00229[c]
R04566[c]	1 C04688[c] + 1 C00006[c] <-> 1 C05759[c] + 1 C00005[c] + 1 C00080[c]
R04568[c]	1 C04688[c] <-> 1 C05760[c] + 1 C00001[c]
R08159[c]	1 C05761[c] + 1 C00001[c] <-> 1 C00229[c] + 1 C06424[c]
R04968[c]	1 C05761[c] + 1 C01209[c] <-> 1 C05762[c] + 1 C00011[c] + 1 C00229[c]
R04543[c]	1 C04633[c] + 1 C00006[c] <-> 1 C05762[c] + 1 C00005[c] + 1 C00080[c]
R04544[c]	1 C04633[c] <-> 1 C05763[c] + 1 C00001[c]
R01706[c]	1 C05764[c] + 1 C00001[c] <-> 1 C00229[c] + 1 C00249[c]
R07762[c]	1 C05764[c] + 1 C01209[c] <-> 1 C16219[c] + 1 C00229[c] + 1 C00011[c]
R07763[c]	1 C16219[c] + 1 C00005[c] + 1 C00080[c] <-> 1 C16220[c] + 1 C00006[c]
R07765[c]	1 C16221[c] + 1 C00004[c] + 1 C00080[c] <-> 1 C04088[c] + 1 C00003[c]
R01538[c]	1 C00257[c] <-> 1 C00204[c] + 1 C00001[c]
R08570[c]	1 C00204[c] <-> 1 C00577[c] + 1 C00022[c]
R08571[c]	1 C00577[c] + 1 C00001[c] + 1 C00139[c] <-> 1 C00258[c] + 1 C00080[c] + 1 C00138[c]
R08572[c]	1 C00258[c] + 1 C00002[c] <-> 1 C00631[c] + 1 C00008[c]
R00235[c]	1 C00002[c] + 1 C00033[c] + 1 C00010[c] <-> 1 C00020[c] + 1 C00013[c] + 1 C00024[c]
R00305[c]	1 C00031[c] + 1 C15602[c] <-> 1 C00198[c] + 1 C15603[c]
R08157[c]	1 C05752[c] + 1 C00001[c] <-> 1 C00229[c] + 1 C06423[c]
R04963[c]	1 C05755[c] + 1 C01209[c] <-> 1 C05756[c] + 1 C00011[c] + 1 C00229[c]
R04967[c]	1 C05761[c] + 1 C00006[c] <-> 1 C05760[c] + 1 C00005[c] + 1 C00080[c]
R07764[c]	1 C16220[c] <-> 1 C16221[c] + 1 C00001[c]
R04970[c]	1 C05764[c] + 1 C00006[c] <-> 1 C05763[c] + 1 C00005[c] + 1 C00080[c]
R08163[c]	1 C04088[c] + 1 C00001[c] <-> 1 C00229[c] + 1 C01530[c]
biomass	1 C00267[c] + 1 C00221[c] + 0.957344 C00031[c] + 1 C00095[c] + 0.01 C06423[c] + 0.01 C01571[c] + 0.01 C02679[c] + 0.01 C06424[c] + 0.01 C00249[c] + 0.01 C01530[c] + 0.1 C00041[c] + 0.1 C00062[c] + 0.1 C00152[c] + 0.1 C00049[c] + 0.1 C00097[c] + 0.1 C00064[c] + 0.1 C00025[c] + 0.1 C00037[c] + 0.1 C00407[c] + 0.1 C00123[c] + 0.1 C00047[c] + 0.1 C00073[c] + 0.1 C00079[c] + 0.1 C00148[c] + 0.1 C00065…
biomass_si	1 biomass_wt ->
ATPM	1 C00002[c] + 1 C00001[c] -> 1 C00008[c] + 1 C00009[c]
R00866[c]	1 C00002[c] + 1 C00095[c] <-> 1 C00008[c] + 1 C01094[c]
R01056[c]	1 C00117[c] <-> 1 C00199[c]
R01641[c]	1 C05382[c] + 1 C00118[c] <-> 1 C00117[c] + 1 C00231[c]
R01827[c]	1 C05382[c] + 1 C00118[c] <-> 1 C00279[c] + 1 C05345[c]
R01621[c]	1 C00231[c] + 1 C00009[c] <-> 1 C00227[c] + 1 C00118[c] + 1 C00001[c]
R01049[c]	1 C00002[c] + 1 C00117[c] <-> 1 C00020[c] + 1 C00119[c]
R01057[c]	1 C00620[c] <-> 1 C00117[c]
R06837[c]	1 C00620[c] <-> 1 C01151[c]
R06836[c]	1 C01151[c] + 1 C00002[c] <-> 1 C00119[c] + 1 C00008[c]
R01826[c]	1 C00074[c] + 1 C00279[c] + 1 C00001[c] <-> 1 C04691[c] + 1 C00009[c]
R03083[c]	1 C04691[c] <-> 1 C00944[c] + 1 C00009[c]
R10050[c]	1 C00546[c] + 1 C01094[c] <-> 1 C00577[c] + 1 C16848[c]
R08569[c]	1 C16850[c] + 1 C00001[c] + 1 C00003[c] <-> 1 C00944[c] + 1 C00014[c] + 1 C00004[c] + 1 C00080[c]
R02415[c]	1 C00493[c] + 1 C00113[c] <-> 1 C02637[c] + 1 C01359[c]
R02412[c]	1 C00002[c] + 1 C00493[c] <-> 1 C00008[c] + 1 C03175[c]
R03460[c]	1 C00074[c] + 1 C03175[c] <-> 1 C00009[c] + 1 C01269[c]
R01715[c]	1 C00251[c] <-> 1 C00254[c]
R00985[c]	1 C00251[c] + 1 C00014[c] <-> 1 C00108[c] + 1 C00022[c] + 1 C00001[c]
R01073[c]	1 C04302[c] + 1 C00013[c] <-> 1 C00108[c] + 1 C00119[c]
R03509[c]	1 C04302[c] <-> 1 C01302[c]
R02340[c]	1 C03506[c] <-> 1 C00463[c] + 1 C00118[c]
R00674[c]	1 C00065[c] + 1 C00463[c] <-> 1 C00078[c] + 1 C00001[c]
R00691[c]	1 C00826[c] <-> 1 C00079[c] + 1 C00001[c] + 1 C00011[c]
R00734[c]	1 C00082[c] + 1 C00026[c] <-> 1 C01179[c] + 1 C00025[c]
R01728[c]	1 C00254[c] + 1 C00003[c] <-> 1 C01179[c] + 1 C00011[c] + 1 C00004[c] + 1 C00080[c]
R00009[c]	2 C00027[c] <-> 1 C00007[c] + 2 C00001[c]
R10929[c]	1 C00025[c] + 1 C19885[c] + 1 C00002[c] <-> 1 C20948[c] + 1 C00008[c] + 1 C00009[c]
R02649[c]	1 C00002[c] + 1 C00624[c] <-> 1 C00008[c] + 1 C04133[c]
R10931[c]	1 C20949[c] + 1 C00005[c] + 1 C00080[c] <-> 1 C20950[c] + 1 C00006[c] + 1 C00009[c]
R02283[c]	1 C00437[c] + 1 C00026[c] <-> 1 C01250[c] + 1 C00025[c]
R10932[c]	1 C20950[c] + 1 C00025[c] <-> 1 C20951[c] + 1 C00026[c]
R10933[c]	1 C20951[c] + 1 C00001[c] <-> 1 C00077[c] + 1 C19885[c]
R00669[c]	1 C00437[c] + 1 C00001[c] <-> 1 C00033[c] + 1 C00077[c]
R02282[c]	1 C00437[c] + 1 C00025[c] <-> 1 C00077[c] + 1 C00624[c]
R07245[c]	1 C00169[c] + 1 C00437[c] <-> 1 C00009[c] + 1 C15532[c]
R01398[c]	1 C00169[c] + 1 C00077[c] <-> 1 C00009[c] + 1 C00327[c]
R01086[c]	1 C03406[c] <-> 1 C00122[c] + 1 C00062[c]
R00552[c]	1 C00062[c] + 1 C00001[c] <-> 1 C00327[c] + 1 C00014[c]
R00774[c]	1 C00002[c] + 1 C00086[c] + 1 C00288[c] <-> 1 C00008[c] + 1 C00009[c] + 1 C01010[c]
R00005[c]	1 C01010[c] + 1 C00001[c] <-> 2 C00011[c] + 2 C00014[c]
R00271[c]	1 C00024[c] + 1 C00001[c] + 1 C00026[c] <-> 1 C01251[c] + 1 C00010[c]
R03444[c]	1 C01251[c] <-> 1 C04002[c] + 1 C00001[c]
R04371[c]	1 C05662[c] <-> 1 C04002[c] + 1 C00001[c]
R01934[c]	1 C05662[c] + 1 C00003[c] <-> 1 C00322[c] + 1 C00011[c] + 1 C00004[c] + 1 C00080[c]
R09777[c]	1 C19887[c] + 1 C00005[c] + 1 C00080[c] <-> 1 C19888[c] + 1 C00006[c] + 1 C00009[c]
R09779[c]	1 C19889[c] + 1 C00001[c] <-> 1 C00047[c] + 1 C19885[c]
R00480[c]	1 C00002[c] + 1 C00049[c] <-> 1 C00008[c] + 1 C03082[c]
R10147[c]	1 C00441[c] + 1 C00022[c] <-> 1 C20258[c] + 1 C00001[c]
R04198[c]	1 C03972[c] + 1 C00003[c] + 1 C00001[c] <-> 1 C20258[c] + 1 C00004[c] + 1 C00080[c]
R04364[c]	1 C03972[c] + 1 C00024[c] + 1 C00001[c] <-> 1 C05539[c] + 1 C00010[c]
R04467[c]	1 C04390[c] + 1 C00026[c] <-> 1 C05539[c] + 1 C00025[c]
R02733[c]	1 C04390[c] + 1 C00001[c] <-> 1 C00033[c] + 1 C00666[c]
R04475[c]	1 C04421[c] + 1 C00026[c] <-> 1 C04462[c] + 1 C00025[c]
R02734[c]	1 C04421[c] + 1 C00001[c] <-> 1 C00042[c] + 1 C00666[c]
R02735[c]	1 C00666[c] <-> 1 C00680[c]
R00451[c]	1 C00680[c] <-> 1 C00047[c] + 1 C00011[c]
R03898[c]	1 C02226[c] + 1 C00001[c] <-> 1 C06032[c]
R00226[c]	1 C06010[c] + 1 C00011[c] <-> 2 C00022[c]
R05069[c]	1 C06006[c] <-> 1 C14463[c]
R04440[c]	1 C04272[c] + 1 C00006[c] <-> 1 C04181[c] + 1 C00005[c] + 1 C00080[c]
R05070[c]	1 C06007[c] <-> 1 C00671[c] + 1 C00001[c]
R02199[c]	1 C00407[c] + 1 C00026[c] <-> 1 C00671[c] + 1 C00025[c]
R01213[c]	1 C02504[c] + 1 C00010[c] <-> 1 C00024[c] + 1 C00141[c] + 1 C00001[c]
R04426[c]	1 C04411[c] + 1 C00003[c] <-> 1 C04236[c] + 1 C00004[c] + 1 C00080[c]
R01652[c]	1 C00233[c] + 1 C00011[c] <-> 1 C04236[c]
R01090[c]	1 C00123[c] + 1 C00026[c] <-> 1 C00233[c] + 1 C00025[c]
R00945[c]	1 C00143[c] + 1 C00037[c] + 1 C00001[c] <-> 1 C00101[c] + 1 C00065[c]
R04125[c]	1 C01242[c] + 1 C00101[c] <-> 1 C02972[c] + 1 C00143[c] + 1 C00014[c]
R00751[c]	1 C00188[c] <-> 1 C00037[c] + 1 C00084[c]
R04173[c]	1 C01005[c] + 1 C00026[c] <-> 1 C03232[c] + 1 C00025[c]
R01388[c]	1 C00258[c] + 1 C00003[c] <-> 1 C00168[c] + 1 C00004[c] + 1 C00080[c]
R00588[c]	1 C00065[c] + 1 C00048[c] <-> 1 C00168[c] + 1 C00037[c]
R02291[c]	1 C00441[c] + 1 C00009[c] + 1 C00006[c] <-> 1 C03082[c] + 1 C00005[c] + 1 C00080[c]
R01773[c]	1 C00263[c] + 1 C00003[c] <-> 1 C00441[c] + 1 C00004[c] + 1 C00080[c]
R01771[c]	1 C00002[c] + 1 C00263[c] <-> 1 C00008[c] + 1 C01102[c]
R01466[c]	1 C01102[c] + 1 C00001[c] <-> 1 C00188[c] + 1 C00009[c]
R00258[c]	1 C00041[c] + 1 C00026[c] <-> 1 C00022[c] + 1 C00025[c]
R00483[c]	1 C00002[c] + 1 C00049[c] + 1 C00014[c] <-> 1 C00020[c] + 1 C00013[c] + 1 C00152[c]
R00529[c]	1 C00002[c] + 1 C00059[c] <-> 1 C00013[c] + 1 C00224[c]
R02021[c]	1 C00342[c] + 1 C00053[c] <-> 1 C00343[c] + 1 C00094[c] + 1 C00054[c]
R08553[c]	1 C00020[c] + 1 C00094[c] + 1 C00016[c] <-> 1 C00224[c] + 1 C01352[c]
R00528[c]	1 C00094[c] + 1 C00001[c] + 2 C00125[c] <-> 1 C00059[c] + 2 C00126[c] + 2 C00080[c]
R00861[c]	1 C00283[c] + 1 C02582[c] + 2 C00028[c] + 3 C00001[c] <-> 1 C00094[c] + 1 C02315[c] + 2 C00030[c] + 2 C00080[c]
R00858[c]	1 C00283[c] + 3 C00006[c] + 3 C00001[c] <-> 1 C00094[c] + 3 C00005[c] + 3 C00080[c]
R00897[c]	1 C00979[c] + 1 C00283[c] <-> 1 C00097[c] + 1 C00033[c]
R00586[c]	1 C00065[c] + 1 C00024[c] <-> 1 C00979[c] + 1 C00010[c]
R01288[c]	1 C01118[c] + 1 C00283[c] <-> 1 C00155[c] + 1 C00042[c]
R09497[c]	1 C00244[c] + 1 C15603[c] <-> 1 C00088[c] + 1 C15602[c] + 1 C00001[c]
R00792[c]	1 C00244[c] + 2 C06259[c] <-> 1 C00088[c] + 1 C00001[c] + 2 C06260[c]
R00791[c]	1 C00088[c] + 1 C00001[c] + 2 C00139[c] <-> 1 C00244[c] + 2 C00138[c]
R00294[c]	2 C00533[c] + 2 C00126[c] + 2 C00080[c] <-> 1 C00887[c] + 2 C00125[c] + 1 C00001[c]
R05185[c]	16 C00002[c] + 1 C00697[c] + 8 C00138[c] + 8 C00080[c] + 16 C00001[c] <-> 16 C00009[c] + 16 C00008[c] + 8 C00139[c] + 2 C00014[c] + 1 C00282[c]
R05186[c]	16 C00002[c] + 1 C00697[c] + 4 C02745[c] + 16 C00001[c] <-> 16 C00009[c] + 16 C00008[c] + 4 C02869[c] + 2 C00014[c] + 1 C00282[c]
R00114[c]	2 C00025[c] + 1 C00006[c] <-> 1 C00064[c] + 1 C00026[c] + 1 C00005[c] + 1 C00080[c]
R00021[c]	2 C00025[c] + 2 C00139[c] <-> 1 C00064[c] + 1 C00026[c] + 2 C00138[c] + 2 C00080[c]
R04037[c]	1 C02741[c] + 1 C00001[c] <-> 1 C04896[c]
R04640[c]	1 C04896[c] <-> 1 C04916[c]
R04558[c]	1 C04916[c] + 1 C00064[c] <-> 1 C04666[c] + 1 C04677[c] + 1 C00025[c]
R03457[c]	1 C04666[c] <-> 1 C01267[c] + 1 C00001[c]
R03012[c]	1 C00860[c] + 1 C00003[c] <-> 1 C01929[c] + 1 C00004[c] + 1 C00080[c]
R01163[c]	1 C01929[c] + 1 C00001[c] + 1 C00003[c] <-> 1 C00135[c] + 1 C00004[c] + 1 C00080[c]
R00941[c]	1 C00234[c] + 1 C00006[c] + 1 C00001[c] <-> 1 C00101[c] + 1 C00011[c] + 1 C00005[c] + 1 C00080[c]
R04560[c]	1 C00234[c] + 1 C04677[c] <-> 1 C00101[c] + 1 C04734[c]
R01127[c]	1 C00130[c] + 1 C00001[c] <-> 1 C04734[c]
R01083[c]	1 C03794[c] <-> 1 C00122[c] + 1 C00020[c]
R01130[c]	1 C00130[c] + 1 C00003[c] + 1 C00001[c] <-> 1 C00655[c] + 1 C00004[c] + 1 C00080[c]
R01230[c]	1 C00002[c] + 1 C00655[c] + 1 C00014[c] <-> 1 C00020[c] + 1 C00013[c] + 1 C00144[c]
R00330[c]	1 C00002[c] + 1 C00035[c] <-> 1 C00008[c] + 1 C00044[c]
R00332[c]	1 C00002[c] + 1 C00144[c] <-> 1 C00008[c] + 1 C00035[c]
R03314[c]	1 C01165[c] <-> 1 C03912[c] + 1 C00001[c]
R01248[c]	1 C00148[c] + 1 C00003[c] <-> 1 C03912[c] + 1 C00004[c] + 1 C00080[c]
R00671[c]	1 C00077[c] <-> 1 C00148[c] + 1 C00014[c]
R02821[c]	1 C00719[c] + 1 C00155[c] <-> 1 C01026[c] + 1 C00073[c]
R00367[c]	1 C00019[c] + 1 C00037[c] <-> 1 C00021[c] + 1 C00213[c]
R00946[c]	1 C00440[c] + 1 C00155[c] <-> 1 C00101[c] + 1 C00073[c]
R00385[c]	1 C00040[c] + 1 C00006[c] <-> 1 C00605[c] + 1 C00005[c] + 1 C00080[c]
R01217[c]	1 C00143[c] + 2 C00138[c] + 2 C00080[c] <-> 1 C00440[c] + 2 C00139[c]
R00650[c]	1 C00019[c] + 1 C00155[c] <-> 1 C00021[c] + 1 C00073[c]
R01776[c]	1 C00024[c] + 1 C00263[c] <-> 1 C00010[c] + 1 C01077[c]
R03217[c]	1 C01077[c] + 1 C00097[c] <-> 1 C02291[c] + 1 C00033[c]
R03232[c]	1 C04261[c] + 1 C00095[c] <-> 1 C00615[c] + 1 C01094[c]
R02568[c]	1 C01094[c] <-> 1 C00111[c] + 1 C00577[c]
R01830[c]	1 C05345[c] + 1 C00118[c] <-> 1 C00279[c] + 1 C00231[c]
R01529[c]	1 C00199[c] <-> 1 C00231[c]
R10049[c]	1 C00546[c] + 1 C00354[c] <-> 1 C00118[c] + 1 C16848[c]
R03084[c]	1 C00944[c] <-> 1 C02637[c] + 1 C00001[c]
R02413[c]	1 C00493[c] + 1 C00006[c] <-> 1 C02637[c] + 1 C00005[c] + 1 C00080[c]
R01714[c]	1 C01269[c] <-> 1 C00251[c] + 1 C00009[c]
R01731[c]	1 C00036[c] + 1 C00826[c] <-> 1 C00049[c] + 1 C00254[c]
R03508[c]	1 C01302[c] <-> 1 C03506[c] + 1 C00011[c] + 1 C00001[c]
R01373[c]	1 C00254[c] <-> 1 C00166[c] + 1 C00001[c] + 1 C00011[c]
R00150[c]	1 C00002[c] + 1 C00014[c] + 1 C00288[c] <-> 1 C00008[c] + 1 C00169[c] + 1 C00001[c]
R00355[c]	1 C00049[c] + 1 C00026[c] <-> 1 C00036[c] + 1 C00025[c]
R10930[c]	1 C20948[c] + 1 C00002[c] <-> 1 C20949[c] + 1 C00008[c]
R03443[c]	1 C01250[c] + 1 C00009[c] + 1 C00006[c] <-> 1 C04133[c] + 1 C00005[c] + 1 C00080[c]
R01954[c]	1 C00002[c] + 1 C00327[c] + 1 C00049[c] <-> 1 C00020[c] + 1 C00013[c] + 1 C03406[c]
R01939[c]	1 C00956[c] + 1 C00026[c] <-> 1 C00322[c] + 1 C00025[c]
R03098[c]	1 C00956[c] + 1 C00002[c] <-> 1 C05560[c] + 1 C00013[c]
R09775[c]	1 C00956[c] + 1 C19885[c] + 1 C00002[c] <-> 1 C19886[c] + 1 C00008[c] + 1 C00009[c]
R09776[c]	1 C19886[c] + 1 C00002[c] <-> 1 C19887[c] + 1 C00008[c]
R04390[c]	1 C05535[c] + 1 C00005[c] + 1 C00080[c] <-> 1 C04076[c] + 1 C11482[c] + 1 C00006[c]
R02315[c]	1 C00449[c] + 1 C00006[c] + 1 C00001[c] <-> 1 C00025[c] + 1 C04076[c] + 1 C00005[c] + 1 C00080[c]
R09778[c]	1 C19888[c] + 1 C00025[c] <-> 1 C19889[c] + 1 C00026[c]
R00715[c]	1 C00449[c] + 1 C00003[c] + 1 C00001[c] <-> 1 C00047[c] + 1 C00026[c] + 1 C00004[c] + 1 C00080[c]
R04365[c]	1 C00091[c] + 1 C03972[c] + 1 C00001[c] <-> 1 C00010[c] + 1 C04462[c]
R07399[c]	1 C00024[c] + 1 C00022[c] + 1 C00001[c] <-> 1 C02612[c] + 1 C00010[c]
R03896[c]	1 C02612[c] <-> 1 C02226[c] + 1 C00001[c]
R00994[c]	1 C00109[c] + 1 C00011[c] + 1 C00004[c] + 1 C00080[c] <-> 1 C06032[c] + 1 C00003[c]
R00996[c]	1 C00188[c] <-> 1 C00109[c] + 1 C00014[c]
R08648[c]	1 C00022[c] + 1 C00109[c] <-> 1 C06006[c] + 1 C00011[c]
R05071[c]	1 C06010[c] <-> 1 C04181[c]
R05068[c]	1 C06007[c] + 1 C00006[c] <-> 1 C14463[c] + 1 C00005[c] + 1 C00080[c]
R04441[c]	1 C04272[c] <-> 1 C00141[c] + 1 C00001[c]
R01214[c]	1 C00183[c] + 1 C00026[c] <-> 1 C00141[c] + 1 C00025[c]
R01215[c]	1 C00183[c] + 1 C00022[c] <-> 1 C00141[c] + 1 C00041[c]
R03968[c]	1 C02504[c] <-> 1 C02631[c] + 1 C00001[c]
R04001[c]	1 C04411[c] <-> 1 C02631[c] + 1 C00001[c]
R03425[c]	1 C00037[c] + 1 C02051[c] <-> 1 C01242[c] + 1 C00011[c]
R03815[c]	1 C02972[c] + 1 C00003[c] <-> 1 C02051[c] + 1 C00004[c] + 1 C00080[c]
R00509[c]	1 C00002[c] + 1 C00224[c] <-> 1 C00008[c] + 1 C00053[c]
R01777[c]	1 C00091[c] + 1 C00263[c] <-> 1 C00010[c] + 1 C01118[c]
R12084[c]	12 C00138[c] + 12 C00080[c] + 1 C00697[c] + 40 C00002[c] + 40 C00001[c] <-> 12 C00139[c] + 3 C00282[c] + 2 C00014[c] + 40 C00008[c] + 40 C00009[c]
R01071[c]	1 C02739[c] + 1 C00013[c] <-> 1 C00002[c] + 1 C00119[c]
R04035[c]	1 C02739[c] + 1 C00001[c] <-> 1 C02741[c] + 1 C00013[c]
R03243[c]	1 C01100[c] + 1 C00026[c] <-> 1 C01267[c] + 1 C00025[c]
R03013[c]	1 C01100[c] + 1 C00001[c] <-> 1 C00860[c] + 1 C00009[c]
R01135[c]	1 C00044[c] + 1 C00130[c] + 1 C00049[c] <-> 1 C00035[c] + 1 C00009[c] + 1 C03794[c]
R00551[c]	1 C00062[c] + 1 C00001[c] <-> 1 C00077[c] + 1 C00086[c]
R00667[c]	1 C00077[c] + 1 C00026[c] <-> 1 C01165[c] + 1 C00025[c]
R01565[c]	1 C01026[c] + 1 C00101[c] + 1 C04253[c] <-> 1 C00213[c] + 1 C00143[c] + 1 C04570[c]
R00392[c]	1 C00040[c] + 1 C04253[c] <-> 1 C00605[c] + 1 C04570[c]
R04405[c]	1 C04489[c] + 1 C00155[c] <-> 1 C04144[c] + 1 C00073[c]
R02026[c]	1 C01077[c] + 1 C00320[c] + 1 C00342[c] + 1 C00080[c] <-> 1 C00155[c] + 1 C00094[c] + 1 C00343[c] + 1 C00033[c]
R01195[c]	2 C00138[c] + 1 C00006[c] + 1 C00080[c] <-> 2 C00139[c] + 1 C00005[c]
R02722[c]	1 C00065[c] + 1 C03506[c] <-> 1 C00078[c] + 1 C00118[c] + 1 C00001[c]
R07358[c]	1 C00004[c] + 1 C00080[c] + 1 C15602[c] <-> 1 C00003[c] + 1 C15603[c]
R00530[c]	1 C00008[c] + 1 C00059[c] <-> 1 C00009[c] + 1 C00224[c]
R00859[c]	1 C00283[c] + 6 C00139[c] + 3 C00001[c] <-> 1 C00094[c] + 6 C00138[c] + 6 C00080[c]
R05712[c]	1 C00014[c] + 2 C00001[c] + 6 C00125[c] <-> 1 C00088[c] + 6 C00126[c] + 6 C00080[c]
R07613[c]	1 C00666[c] + 1 C00026[c] <-> 1 C03972[c] + 1 C00025[c] + 1 C00001[c]
R00259[c]	1 C00024[c] + 1 C00025[c] <-> 1 C00010[c] + 1 C00624[c]
R02492[c]	2 C00533[c] + 1 C00004[c] + 1 C00080[c] <-> 1 C00887[c] + 1 C00003[c] + 1 C00001[c]
R03260[c]	1 C01118[c] + 1 C00097[c] <-> 1 C02291[c] + 1 C00042[c]
R11487[c]	1 C00094[c] + 1 C15602[c] + 1 C00001[c] <-> 1 C00059[c] + 1 C15603[c]
R00694[c]	1 C00079[c] + 1 C00026[c] <-> 1 C00166[c] + 1 C00025[c]
R07276[c]	1 C00826[c] + 1 C00026[c] <-> 1 C00254[c] + 1 C00025[c]
R00491[c]	1 C00049[c] <-> 1 C00402[c]
R00359[c]	1 C00402[c] + 1 C00001[c] + 1 C00007[c] <-> 1 C00036[c] + 1 C00014[c] + 1 C00027[c]
R00357[c]	1 C00049[c] + 1 C00001[c] + 1 C00007[c] <-> 1 C00036[c] + 1 C00014[c] + 1 C00027[c]
R00253[c]	1 C00002[c] + 1 C00025[c] + 1 C00014[c] <-> 1 C00008[c] + 1 C00009[c] + 1 C00064[c]
R00256[c]	1 C00064[c] + 1 C00001[c] <-> 1 C00025[c] + 1 C00014[c]
R01514[c]	1 C00002[c] + 1 C00258[c] <-> 1 C00008[c] + 1 C00197[c]
R01513[c]	1 C00197[c] + 1 C00003[c] <-> 1 C03232[c] + 1 C00004[c] + 1 C00080[c]
R00582[c]	1 C01005[c] + 1 C00001[c] <-> 1 C00065[c] + 1 C00009[c]
R00891[c]	1 C00065[c] + 1 C00283[c] <-> 1 C00097[c] + 1 C00001[c]
R00589[c]	1 C00065[c] <-> 1 C00740[c]
R00221[c]	1 C00740[c] <-> 1 C00022[c] + 1 C00014[c]
