## Supplemental File 3 for "A Novel Optimization-Based Tool to Automate Infeasible Cycle-Free Gapfilling of Genome-Scale Metabolic Models": TDb1.txt

R00760[c]	1 C00002[c] + 1 C00095[c] <-> 1 C00008[c] + 1 C00085[c]
R00771[c]	1 C00092[c] <-> 1 C00085[c]
R02740[c]	1 C00668[c] <-> 1 C05345[c]
R01058[c]	1 C00118[c] + 1 C00006[c] + 1 C00001[c] <-> 1 C00197[c] + 1 C00005[c] + 1 C00080[c]
R01512[c]	1 C00002[c] + 1 C00197[c] <-> 1 C00008[c] + 1 C00236[c]
R01662[c]	1 C00236[c] <-> 1 C01159[c]
R01516[c]	1 C01159[c] + 1 C00615[c] <-> 1 C00197[c] + 1 C04262[c]
R01518[c]	1 C00631[c] <-> 1 C00197[c]
R07618[c]	1 C15973[c] + 1 C00003[c] <-> 1 C15972[c] + 1 C00004[c] + 1 C00080[c]
R01786[c]	1 C00002[c] + 1 C00267[c] <-> 1 C00008[c] + 1 C00668[c]
R01602[c]	1 C00267[c] <-> 1 C00221[c]
R00229[c]	1 C00008[c] + 1 C00024[c] + 1 C00009[c] <-> 1 C00002[c] + 1 C00033[c] + 1 C00010[c]
R01600[c]	1 C00002[c] + 1 C00221[c] <-> 1 C00008[c] + 1 C01172[c]
R03321[c]	1 C01172[c] <-> 1 C05345[c]
R02739[c]	1 C00668[c] <-> 1 C01172[c]
R00959[c]	1 C00103[c] <-> 1 C00668[c]
R00303[c]	1 C00092[c] + 1 C00001[c] <-> 1 C00031[c] + 1 C00009[c]
