## Supplemental File 3 for "A Novel Optimization-Based Tool to Automate Infeasible Cycle-Free Gapfilling of Genome-Scale Metabolic Models": TDb2.txt

R01741[c]	1 C00257[c] + 1 C00016[c] <-> 1 C06473[c] + 1 C01352[c]
R01739[c]	1 C00257[c] + 1 C00006[c] <-> 1 C06473[c] + 1 C00005[c] + 1 C00080[c]
R02658[c]	1 C00002[c] + 1 C06473[c] <-> 1 C00008[c] + 1 C01218[c]
R01737[c]	1 C00002[c] + 1 C00257[c] <-> 1 C00008[c] + 1 C00345[c]
R02032[c]	1 C00345[c] + 1 C00003[c] <-> 1 C01218[c] + 1 C00004[c] + 1 C00080[c]
R01541[c]	1 C00002[c] + 1 C00204[c] <-> 1 C00008[c] + 1 C04442[c]
R09780[c]	1 C06019[c] <-> 1 C05345[c]
R05338[c]	1 C00199[c] + 1 C00067[c] <-> 1 C06019[c]
R01528[c]	1 C00345[c] + 1 C00006[c] <-> 1 C00199[c] + 1 C00011[c] + 1 C00005[c] + 1 C00080[c]
R01520[c]	1 C00221[c] + 1 C00003[c] <-> 1 C00198[c] + 1 C00004[c] + 1 C00080[c]
R02736[c]	1 C01172[c] + 1 C00006[c] <-> 1 C01236[c] + 1 C00005[c] + 1 C00080[c]
R02035[c]	1 C01236[c] + 1 C00001[c] <-> 1 C00345[c]
R01538[c]	1 C00257[c] <-> 1 C00204[c] + 1 C00001[c]
R08570[c]	1 C00204[c] <-> 1 C00577[c] + 1 C00022[c]
R08571[c]	1 C00577[c] + 1 C00001[c] + 1 C00139[c] <-> 1 C00258[c] + 1 C00080[c] + 1 C00138[c]
R08572[c]	1 C00258[c] + 1 C00002[c] <-> 1 C00631[c] + 1 C00008[c]
R02036[c]	1 C00345[c] <-> 1 C04442[c] + 1 C00001[c]
R05605[c]	1 C00118[c] + 1 C00022[c] <-> 1 C04442[c]
R00160[c]	1 C00016[c] + 1 C00001[c] <-> 1 C00020[c] + 1 C00061[c]
R00161[c]	1 C00002[c] + 1 C00061[c] <-> 1 C00013[c] + 1 C00016[c]
R09520[c]	1 C00016[c] + 1 C00005[c] + 1 C00080[c] <-> 1 C01352[c] + 1 C00006[c]
R09748[c]	1 C01352[c] + 1 C00003[c] <-> 1 C00016[c] + 1 C00004[c] + 1 C00080[c]
R00235[c]	1 C00002[c] + 1 C00033[c] + 1 C00010[c] <-> 1 C00020[c] + 1 C00013[c] + 1 C00024[c]
R01529[c]	1 C00199[c] <-> 1 C00231[c]
R01641[c]	1 C05382[c] + 1 C00118[c] <-> 1 C00117[c] + 1 C00231[c]
R01827[c]	1 C05382[c] + 1 C00118[c] <-> 1 C00279[c] + 1 C05345[c]
R01830[c]	1 C05345[c] + 1 C00118[c] <-> 1 C00279[c] + 1 C00231[c]
R00305[c]	1 C00031[c] + 1 C15602[c] <-> 1 C00198[c] + 1 C15603[c]
R08157[c]	1 C05752[c] + 1 C00001[c] <-> 1 C00229[c] + 1 C06423[c]
R04963[c]	1 C05755[c] + 1 C01209[c] <-> 1 C05756[c] + 1 C00011[c] + 1 C00229[c]
R04967[c]	1 C05761[c] + 1 C00006[c] <-> 1 C05760[c] + 1 C00005[c] + 1 C00080[c]
R07764[c]	1 C16220[c] <-> 1 C16221[c] + 1 C00001[c]
R04970[c]	1 C05764[c] + 1 C00006[c] <-> 1 C05763[c] + 1 C00005[c] + 1 C00080[c]
R08163[c]	1 C04088[c] + 1 C00001[c] <-> 1 C00229[c] + 1 C01530[c]
