## Supplemental File 3 for "A Novel Optimization-Based Tool to Automate Infeasible Cycle-Free Gapfilling of Genome-Scale Metabolic Models": TDb3.txt

R06837[c]	1 C00620[c] <-> 1 C01151[c]
R02415[c]	1 C00493[c] + 1 C00113[c] <-> 1 C02637[c] + 1 C01359[c]
R02340[c]	1 C03506[c] <-> 1 C00463[c] + 1 C00118[c]
R01398[c]	1 C00169[c] + 1 C00077[c] <-> 1 C00009[c] + 1 C00327[c]
R03444[c]	1 C01251[c] <-> 1 C04002[c] + 1 C00001[c]
R02733[c]	1 C04390[c] + 1 C00001[c] <-> 1 C00033[c] + 1 C00666[c]
R04475[c]	1 C04421[c] + 1 C00026[c] <-> 1 C04462[c] + 1 C00025[c]
R04440[c]	1 C04272[c] + 1 C00006[c] <-> 1 C04181[c] + 1 C00005[c] + 1 C00080[c]
R01090[c]	1 C00123[c] + 1 C00026[c] <-> 1 C00233[c] + 1 C00025[c]
R00529[c]	1 C00002[c] + 1 C00059[c] <-> 1 C00013[c] + 1 C00224[c]
R00861[c]	1 C00283[c] + 1 C02582[c] + 2 C00028[c] + 3 C00001[c] <-> 1 C00094[c] + 1 C02315[c] + 2 C00030[c] + 2 C00080[c]
R01288[c]	1 C01118[c] + 1 C00283[c] <-> 1 C00155[c] + 1 C00042[c]
R04560[c]	1 C00234[c] + 1 C04677[c] <-> 1 C00101[c] + 1 C04734[c]
R00330[c]	1 C00002[c] + 1 C00035[c] <-> 1 C00008[c] + 1 C00044[c]
R00650[c]	1 C00019[c] + 1 C00155[c] <-> 1 C00021[c] + 1 C00073[c]
R03084[c]	1 C00944[c] <-> 1 C02637[c] + 1 C00001[c]
R02413[c]	1 C00493[c] + 1 C00006[c] <-> 1 C02637[c] + 1 C00005[c] + 1 C00080[c]
R00355[c]	1 C00049[c] + 1 C00026[c] <-> 1 C00036[c] + 1 C00025[c]
R03443[c]	1 C01250[c] + 1 C00009[c] + 1 C00006[c] <-> 1 C04133[c] + 1 C00005[c] + 1 C00080[c]
R04390[c]	1 C05535[c] + 1 C00005[c] + 1 C00080[c] <-> 1 C04076[c] + 1 C11482[c] + 1 C00006[c]
R02315[c]	1 C00449[c] + 1 C00006[c] + 1 C00001[c] <-> 1 C00025[c] + 1 C04076[c] + 1 C00005[c] + 1 C00080[c]
R09778[c]	1 C19888[c] + 1 C00025[c] <-> 1 C19889[c] + 1 C00026[c]
R05071[c]	1 C06010[c] <-> 1 C04181[c]
R05068[c]	1 C06007[c] + 1 C00006[c] <-> 1 C14463[c] + 1 C00005[c] + 1 C00080[c]
R03968[c]	1 C02504[c] <-> 1 C02631[c] + 1 C00001[c]
R00509[c]	1 C00002[c] + 1 C00224[c] <-> 1 C00008[c] + 1 C00053[c]
R04035[c]	1 C02739[c] + 1 C00001[c] <-> 1 C02741[c] + 1 C00013[c]
R03243[c]	1 C01100[c] + 1 C00026[c] <-> 1 C01267[c] + 1 C00025[c]
R03013[c]	1 C01100[c] + 1 C00001[c] <-> 1 C00860[c] + 1 C00009[c]
R00491[c]	1 C00049[c] <-> 1 C00402[c]
R00221[c]	1 C00740[c] <-> 1 C00022[c] + 1 C00014[c]
R04371[c]	1 C05662[c] <-> 1 C04002[c] + 1 C00001[c]
R09777[c]	1 C19887[c] + 1 C00005[c] + 1 C00080[c] <-> 1 C19888[c] + 1 C00006[c] + 1 C00009[c]
R02735[c]	1 C00666[c] <-> 1 C00680[c]
R00332[c]	1 C00002[c] + 1 C00144[c] <-> 1 C00008[c] + 1 C00035[c]
R01939[c]	1 C00956[c] + 1 C00026[c] <-> 1 C00322[c] + 1 C00025[c]
R00551[c]	1 C00062[c] + 1 C00001[c] <-> 1 C00077[c] + 1 C00086[c]
R00253[c]	1 C00002[c] + 1 C00025[c] + 1 C00014[c] <-> 1 C00008[c] + 1 C00009[c] + 1 C00064[c]
R00582[c]	1 C01005[c] + 1 C00001[c] <-> 1 C00065[c] + 1 C00009[c]
R01215[c]	1 C00183[c] + 1 C00022[c] <-> 1 C00141[c] + 1 C00041[c]
R01373[c]	1 C00254[c] <-> 1 C00166[c] + 1 C00001[c] + 1 C00011[c]
R00859[c]	1 C00283[c] + 6 C00139[c] + 3 C00001[c] <-> 1 C00094[c] + 6 C00138[c] + 6 C00080[c]
R07358[c]	1 C00004[c] + 1 C00080[c] + 1 C15602[c] <-> 1 C00003[c] + 1 C15603[c]
R00897[c]	1 C00979[c] + 1 C00283[c] <-> 1 C00097[c] + 1 C00033[c]
