## Supplemental File 3 for "A Novel Optimization-Based Tool to Automate Infeasible Cycle-Free Gapfilling of Genome-Scale Metabolic Models": TM1.txt

R001ex	1 C00089[e] <-
R002ex	1 C00001[e] <->
R003ex	1 C00080[e] <->
R004ex	1 C00011[e] ->
R005ex	1 C00469[e] ->
R006t	1 C00089[e] <-> 1 C00089[c]
R007t	1 C00001[e] <-> 1 C00001[c]
R008t	1 C00011[c] <-> 1 C00011[e]
R009t	1 C00469[c] <-> 1 C00469[e]
R010t	1 C00080[e] <-> 1 C00080[c]
R011[c]	1 C00031[c] <-> 1 C00267[c]
R012[c]	1 C00031[c] <-> 1 C00221[c]
R00801[c]	1 C00089[c] + 1 C00001[c] <-> 1 C00095[c] + 1 C00031[c]
R08639[c]	1 C00103[c] <-> 1 C00092[c]
R04779[c]	1 C00002[c] + 1 C05345[c] <-> 1 C00008[c] + 1 C05378[c]
R01070[c]	1 C05378[c] <-> 1 C00111[c] + 1 C00118[c]
R01015[c]	1 C00118[c] <-> 1 C00111[c]
R01061[c]	1 C00118[c] + 1 C00009[c] + 1 C00003[c] <-> 1 C00236[c] + 1 C00004[c] + 1 C00080[c]
R00658[c]	1 C00631[c] <-> 1 C00074[c] + 1 C00001[c]
R00200[c]	1 C00002[c] + 1 C00022[c] <-> 1 C00008[c] + 1 C00074[c]
R00014[c]	1 C00022[c] + 1 C00068[c] <-> 1 C05125[c] + 1 C00011[c]
R00755[c]	1 C05125[c] <-> 1 C00084[c] + 1 C00068[c]
R00754[c]	1 C00084[c] + 1 C00004[c] + 1 C00080[c] <-> 1 C00469[c] + 1 C00003[c]
R00710[c]	1 C00084[c] + 1 C00003[c] + 1 C00001[c] <-> 1 C00033[c] + 1 C00004[c] + 1 C00080[c]
R09532[c]	1 C01159[c] + 1 C00001[c] <-> 1 C00631[c] + 1 C00009[c]
biomass	1 C00267[c] + 1 C00221[c] + 1.55 C00031[c] + 2 C00095[c] + 2 C00002[c] + 2 C00001[c] -> 1 biomass_wt + 2 C00008[c] + 2 C00009[c]
biomass_si	1 biomass_wt ->
ATPM	1 C00002[c] + 1 C00001[c] -> 1 C00008[c] + 1 C00009[c]
